# A high throughput multi-locus insecticide resistance marker panel for tracking resistance emergence and spread in *Anopheles gambiae*

**DOI:** 10.1101/592279

**Authors:** Eric R. Lucas, Kirk A. Rockett, Amy Lynd, John Essandoh, Nelson Grisales, Brigid Kemei, Harun Njoroge, Christina Hubbart, Emily J. Rippon, John Morgan, Arjen Van’t Hof, Eric O. Ochomo, Dominic P. Kwiatkowski, David Weetman, Martin J. Donnelly

## Abstract

The spread of resistance to insecticides in the mosquito vectors of diseases such as malaria and dengue poses a threat to the effectiveness of control programmes, which rely largely on insecticide-based interventions. Monitoring the resistance status of mosquito populations is therefore essential, but obtaining direct phenotypic measurements of resistance is laborious and error-prone. In contrast, high-throughput genotyping offers the prospect of quick and repeatable estimates of resistance, while also allowing the genotypic markers of resistance to be tracked and studied. We developed a panel of 28 known or putative markers of resistance in the major malaria vector *Anopheles gambiae*, which we use to test the association of these markers with resistance and to study their geographic distribution. We screened resistance-phenotyped *An*. *gambiae* from populations from a wide swathe of Sub-Saharan Africa (Burkina Faso, Ghana, Democratic Republic of Congo (DRC) and Kenya), and found evidence of resistance association for four mutations, including a novel mutation in the detoxification gene *Gste2* (*Gste2*-119V). We also identified a gene duplication in *Gste2* which combines a resistance-associated mutant form of the gene with its wild-type counterpart, potentially alleviating the costs of resistance. Finally, we describe the distribution of the multiple evolutionary origins of *kdr* resistance, finding unprecedented levels of diversity in the DRC. This panel represents the first step towards developing a quantitative predictive genotypic model of insecticide resistance that can be used to screen *An*. *gambiae* populations and predict resistance status.
