## Supplementary Data S1 for "A high throughput multi-locus insecticide resistance marker panel for tracking resistance emergence and spread in *Anopheles gambiae*"

### Sheet: Sheet1
SNP name	Marker name	SNP Position	Allele1	Amino acid for Allele 1	Allele1 interpretation	Allele2	Amino acid for Allele2	Allele2 interpretation	PCR primer 1	PCR primer 2	uep primer	amp_len	up_conf	mp_conf	TM(NN)	PcGC	pwarn	uep_dir	uep_mass	ext1_call	ext1_mass	ext1_seq	ext2_call	ext2_mass	ext2_seq
Rdl-296S	Ag_RDL-296S	2L:25429235	G	A	wt	T	S	mutant	ACGTTGGATGGGTAAGGCAGCATTCGTTG	ACGTTGGATGATCGTGGGTATCATTTTGGC	ACACCAGCACGTGTT	134	92.7	17.7	49	53.3	DS	F	4537	G	4824.2	ACACCAGCACGTGTTG	T	4864.1	ACACCAGCACGTGTTT
Def-S4S5	Ag_Def-S4S5	2L:2403941	T	-	Not S4S5	C	-	kdr haplotype cluster S4 or S5	ACGTTGGATGTAACTGATGTTTGAGTTTG	ACGTTGGATGATGATTTTTGCCGATCTTGG	GATCTTGGTTAGCCGA	131	72.2	17.7	45	50	d	R	4912.2	T	5183.4	GATCTTGGTTAGCCGAA	C	5199.4	GATCTTGGTTAGCCGAG
Ace1-280S	Ag_Ace1-119S	2R:3492074	G	G	wt	A	S	mutant	ACGTTGGATGGGACTGTCTGTACATTAACG	ACGTTGGATGACCACGATCACGTTCTCCTC	GTGCCGGAGTAGAAGC	176	77.1	17.7	50	62.5	DA	R	4971.2	G	5218.4	GTGCCGGAGTAGAAGCC	A	5298.3	GTGCCGGAGTAGAAGCT
Def-F3F4-2	Ag_Def-F3F4-2	2L:2414062	A	-	Not F3F4	T	-	kdr haplotype cluster F3 or F4	ACGTTGGATGACATTTGGCTACAAGTTGGC	ACGTTGGATGCAGCTTGAAAGAACTAATTG	TTTCCTACGTCGTACAC	121	85	95.9	46	47.1		R	5096.3	T	5367.5	TTTCCTACGTCGTACACA	A	5423.4	TTTCCTACGTCGTACACT
Gste2-119V	Ag_GSTE2-119V	3R:28598062	G	L	wt	C	V	mutant	ACGTTGGATGTCCAGCAGCTCGTACGATTT	ACGTTGGATGGTTCCAGTTCCAGCATAACG	TTCCACAGGAACGTATC	147	89.2	17.7	46	47.1	D	R	5154.4	G	5401.6	TTCCACAGGAACGTATCC	C	5441.6	TTCCACAGGAACGTATCG
Gste2-114T	Ag_GSTE2-114T	3R:28598166	A	I	wt	G	T	mutant	ACGTTGGATGGAAAAACAGGTCACGTCACT	ACGTTGGATGAAAGATGATAGCCTCTATCC	TCGCCCGGATGAGATTCA	148	82.7	17.7	54	55.6	d	R	5499.6	G	5746.8	TCGCCCGGATGAGATTCAC	A	5826.7	TCGCCCGGATGAGATTCAT
Vgsc-1874S	Ag_VGC-1879S	2L:2430880	C	P	wt	T	S	mutant	ACGTTGGATGCAGCACATCCAAAAAGTCTG	ACGTTGGATGGAAAACTACTCGCAAGCTAC	ggcTGGCAGCAATTCGAT	167	81.2	17.7	46	46.7	AS	F	5539.6	C	5786.8	ggcTGGCAGCAATTCGATC	T	5866.7	ggcTGGCAGCAATTCGATT
Vgsc-1570Y	Ag_VGC-1575Y	2L:2429745	A	N	wt	T	Y	mutant	ACGTTGGATGAAAGAAAGCTGGTGGATCGC	ACGTTGGATGGAAAACACTAACCCTTGGAC	CCCATTTTTTTCATTGCAT	147	90	17.7	45	31.6	d	R	5694.7	T	5965.9	CCCATTTTTTTCATTGCATA	A	6021.8	CCCATTTTTTTCATTGCATT
Vgsc-1853I	Ag_VGC-1853I	2L:2430817	G	V	wt	A	I	mutant	ACGTTGGATGCAGCACATCCAAAAAGTCTG	ACGTTGGATGGAAAACTACTCGCAAGCTAC	ggaGCAAGCTACGGAAGAT	167	81.2	96.3	46	50	A	F	5910.9	A	6182.1	ggaGCAAGCTACGGAAGATA	G	6198.1	ggaGCAAGCTACGGAAGATG
Rdl-296G	Ag_RDL-296G	2L:25429236	C	A	wt	G	G	mutant	ACGTTGGATGATCGTGGGTATCATTTTGGC	ACGTTGGATGGGTAAGGCAGCATTCGTTG	AGACAGTAGTTACACCTAAT	134	92.7	17.7	45	35	dS	R	6109	G	6356.2	AGACAGTAGTTACACCTAATC	C	6396.2	AGACAGTAGTTACACCTAATG
Vgsc-1868T	Ag_VGC-1868T	2L:2430863	T	I	wt	C	T	mutant	ACGTTGGATGCAGCACATCCAAAAAGTCTG	ACGTTGGATGGAAAACTACTCGCAAGCTAC	cgcTGATATGTACTACGAAA	101	98.6	95.9	49	40		F	6125	C	6372.2	cgcTGATATGTACTACGAAAC	T	6452.2	cgcTGATATGTACTACGAAAT
Def-F3	Ag_Def-F3	2L:2399997	G	-	Not F3	C	-	kdr haplotype cluster F3	ACGTTGGATGAGGAAGCAGAAGAAGCTGCG	ACGTTGGATGCAACTCATAGCTGTGACAGG	ggAGCTGTGACAGGAGAAAT	148	89.9	17.7	49	44.4	D	R	6255.1	G	6502.3	ggAGCTGTGACAGGAGAAATC	C	6542.3	ggAGCTGTGACAGGAGAAATG
Def-F2	Ag_Def-F2	2L:2425052	G	-	Not F2	A	-	kdr haplotype cluster F2	ACGTTGGATGTAAATTTCCCCAACCCTGCC	ACGTTGGATGGGAGAGCTGATTATTCATGC	ccccCCGGCGGATTGCTGCCC	161	81.2	17.7	60	76.5	DA	F	6320.1	A	6591.3	ccccCCGGCGGATTGCTGCCCA	G	6607.3	ccccCCGGCGGATTGCTGCCCG
Vgsc-995S	Ag_kdr-1014S	2L:2422651	T	L	wt	C	S	mutant	ACGTTGGATGGCAGACAAGGATGATGAACC	ACGTTGGATGCTTGGCCACTGTAGTGATAG	CCACTGTAGTGATAGGAAATT	167	83.6	17.7	48	38.1	AS	F	6469.2	C	6716.4	CCACTGTAGTGATAGGAAATTC	T	6796.3	CCACTGTAGTGATAGGAAATTT
Vgsc-1874L	Ag_VGC-1879L	2L:2430881	C	P	wt	T	L	mutant	ACGTTGGATGGAAAACTACTCGCAAGCTAC	ACGTTGGATGCAGCACATCCAAAAAGTCTG	tctcACGTATTGTGTACCGTCA	167	81.2	17.7	49	44.4	DAS	R	6676.3	T	6947.6	tctcACGTATTGTGTACCGTCAA	C	6963.6	tctcACGTATTGTGTACCGTCAG
Vgsc-1934V	Ag_VGC-1934V	2L:2431061	C	A	wt	T	V	mutant	ACGTTGGATGTGGGCGTTGTTGAACTTCAC	ACGTTGGATGATGGATATTCCGATATGCCG	GCACTAACGAAAGATTTTTTTG	155	87.3	17.7	47	31.8	A	F	6748.4	C	6995.6	GCACTAACGAAAGATTTTTTTGC	T	7075.5	GCACTAACGAAAGATTTTTTTGT
Def-S1-3	Ag_Def-S1-3	2L:2380982	T	-	Not S1	C	-	kdr haplotype cluster S1	ACGTTGGATGCGATGTTAAGTAAAGTATGC	ACGTTGGATGGTATGCTTAACATACACTCAC	ggggATGGTTGTTCACATTGAG	172	64.3	17.7	45	38.9	DAs	F	6861.5	C	7108.6	ggggATGGTTGTTCACATTGAGC	T	7188.6	ggggATGGTTGTTCACATTGAGT
Def-S5	Ag_Def-S5	2L:2408677	A	-	Not S5	C	-	kdr haplotype cluster S5	ACGTTGGATGCAATCACTGATAGTAACATTC	ACGTTGGATGGTCCCACATTAAGAAAGCTG	TAACCTACATTTTGCTTGGACGA	108	82.3	91	55	39.1		F	7013.6	C	7260.8	TAACCTACATTTTGCTTGGACGAC	A	7284.8	TAACCTACATTTTGCTTGGACGAA
Vgsc-995F	Ag_kdr-1014F	2L:2422652	A	L	wt	T	F	mutant	ACGTTGGATGCTTGGCCACTGTAGTGATAG	ACGTTGGATGGCAGACAAGGATGATGAACC	gGTTAATTTGCATTACTTACGAC	167	83.6	17.7	46	31.8	dAS	R	7028.6	T	7299.8	gGTTAATTTGCATTACTTACGACA	A	7355.7	gGTTAATTTGCATTACTTACGACT
Vgsc-1597G	Ag_VGC-1597G	2L:2429897	A	Q	wt	G	G	mutant	ACGTTGGATGTTCCATTCTTTCCAGTGGCG	ACGTTGGATGGTTTGTAGTGGTCCAGTGTC	cCAAACTTTTTGTTCGTCACTATT	147	91.5	17.7	49	30.4		R	7243.7	G	7490.9	cCAAACTTTTTGTTCGTCACTATTC	A	7570.8	cCAAACTTTTTGTTCGTCACTATTT
Vgsc-791M	Ag_VGC-791M	2L:2416980	C	T	wt	T	M	mutant	ACGTTGGATGAGTTGCCACTTTTCAGTGCC	ACGTTGGATGGTTTGACCCATTTGTAGAGC	gcCCCATTTGTAGAGCTATTCATTA	139	92.7	17.7	49	34.8		F	7607	C	7854.1	gcCCCATTTGTAGAGCTATTCATTAC	T	7934.1	gcCCCATTTGTAGAGCTATTCATTAT
Def-F5-2	Ag_Def-F5-2	2L:2381706	A	-	Not F5	G	-	kdr haplotype cluster F5	ACGTTGGATGCTTCAAAATAATCTGCCATGA	ACGTTGGATGGGTGTGTTTTACAAAACTG	ttttCTGCGTATGTGCCGCAAATTC	145	66.2	17.7	55	52.4	d	F	7613.9	A	7885.2	ttttCTGCGTATGTGCCGCAAATTCA	G	7901.2	ttttCTGCGTATGTGCCGCAAATTCG
Vgsc-1746S	Ag_VGC-1746S	2L:2430424	G	A	wt	T	S	mutant	ACGTTGGATGACACGTCATCTAAGCCACTC	ACGTTGGATGATCCGAACGTTGCTGTTTGC	gtTCTTTTTGGTGATGTTTATATTT	168	83.1	17.7	45	21.7	dA	F	7680	G	7967.2	gtTCTTTTTGGTGATGTTTATATTTG	T	8007.1	gtTCTTTTTGGTGATGTTTATATTTT
Def-S4S5-2	Ag_Def-S4S5-2	2L:2388595	G	-	Not S4S5	T	-	kdr haplotype cluster S4 or S5	ACGTTGGATGCCATGGTACTTTCACTACCC	ACGTTGGATGCCTGAATTATCTGACATGAC	gataGTGGACCAGATTTGGTAGGAT	162	80.9	17.7	52	47.6	A	F	7801.1	G	8088.3	gataGTGGACCAGATTTGGTAGGATG	T	8128.2	gataGTGGACCAGATTTGGTAGGATT
Def-S2-4	Ag_Def-S2-4	2L:2425766	T	-	Not S2	A	-	kdr haplotype cluster S2	ACGTTGGATGTACTATCAGTTGCGTGCAGG	ACGTTGGATGCCCAGATAGCGGCAAGATTT	gagtCAAGATTTATCAGTGAAAGCTA	163	83.2	17.7	46	31.8	DA	R	8042.3	T	8313.5	gagtCAAGATTTATCAGTGAAAGCTAA	A	8369.4	gagtCAAGATTTATCAGTGAAAGCTAT
Def-S3	Ag_Def-S3	2L:2432419	T	-	Not S3	G	-	kdr haplotype cluster S3	ACGTTGGATGGCACTAGTAAAGGTCCCATC	ACGTTGGATGCATTGGCCAGGAGCAATTC	cccaCAATTCATTTTTGGCTGAGATTA	128	95.4	17.7	48	30.4		R	8224.4	G	8471.5	cccaCAATTCATTTTTGGCTGAGATTAC	T	8495.6	cccaCAATTCATTTTTGGCTGAGATTAA
Def-F1	Ag_Def-F1	2L:2435581	G	-	Not F1	A	-	kdr haplotype cluster F1	ACGTTGGATGCACCAACACAGGTACTGCAA	ACGTTGGATGTGTTCATGTCTTGACAACCG	ggggATCTTTGGTATATGTTTGTGTTG	166	80.7	17.7	48	30.4	dAg	R	8413.5	G	8660.6	ggggATCTTTGGTATATGTTTGTGTTGC	A	8740.5	ggggATCTTTGGTATATGTTTGTGTTGT
Def-S2S4	Ag_Def-S2S4	2L:2408423	C	-	Not S2S4	T	-	kdr haplotype cluster S2 or S4	ACGTTGGATGTCCGTGATACGTGTTTTTA	ACGTTGGATGGGCGTTTATGATTACAATA	aGGCGTTTATGATTACAATAATAAATGGA	130	64	96.3	54	27.6		R	8987.9	T	9259.1	aGGCGTTTATGATTACAATAATAAATGGAA	C	9275.1	aGGCGTTTATGATTACAATAATAAATGGAG
