## Supplementary Data S2 for "A high throughput multi-locus insecticide resistance marker panel for tracking resistance emergence and spread in *Anopheles gambiae*"

### Sheet: Frequencies of kdr background SNPs
# Frequencies of each of the kdr haplotype marker SNPs in the different haplotypic backgrounds in Phase 1 of Ag1000G. Values above 0 are highlighted in bold
# F1-F5: each of the five Vgsc-995F haplotype backgrounds
# S1-S5: each of the five Vgsc-995S haplotype backgrounds
# F_others: Vgsc-995F haplotypes not fitting into any of the five haplotype backgrounds
# S_others: Vgsc-995S haplotypes not fitting into any of the five haplotype backgrounds
# All Vgsc-995F: All Vgsc-995F haplotypes combined
# All Vgsc-995S: All Vgsc-995S haplotypes combined
# Vgsc_wt: haplotypes carrying neither kdr mutation.
Panel marker	F1	F2	F3	F4	F5	S1	S2	S3	S4	S5	F_others	S_others	All Vgsc-995F	All Vgsc-995S	Vgsc_wt
Def_F1	1	0	0	0	0	0	0	0	0	0	0.5	0.6	0.612903	0.00697674	0.0732484
Def_F2	0	1	0	0	0	0	0	1	1	1	0	0	0.0180645	0.553488	0.171975
Def_F3F4_2	0	0	1	1	0	0	0	0	0	0	0	0.2	0.112258	0.00232558	0.0127389
Def_F3	0	0	1	0	0	0	0	0	0	0	0	0	0.0490323	0	0
Def_F5_2	0	0	0	0	1	0	0	0	0	0	0.125	0.2	0.252903	0.00232558	0.00636943
Def_S1_3	0	0	0	0	0	1	0	0	0	0	0	0	0	0.251163	0.136943
Def_S2_4	0	0	0	0	0	0	1	0	0	0	0	0	0	0.183721	0
Def_S3	0	0	0	0	0	0	0	1	0	0	0	0	0	0.383721	0
Def_S4S5	0	0	0	0	0	0	0	0	1	1	0	0	0	0.169767	0.0159236
Def_S4S5_2	0	0	0	0	0	0	0	0	1	1	0	0	0	0.169767	0.0159236
Def_S5	0	0	0	0	0	0	0	0	0	1	0	0	0	0.0837209	0.0159236
Def_S2S4	0	0	0	0	0	0	1	0	1	0	0.25	0	0.00258065	0.269767	0
