## Supplementary Data S5 for "A high throughput multi-locus insecticide resistance marker panel for tracking resistance emergence and spread in *Anopheles gambiae*"

### Sheet: Allele_frequencies_by_country
# Mutant allele frequencies for each marker in the area in each of populations in the study.
Country	Species	Number of samples	Vgsc_995F	Vgsc_995S	Rdl_296G	Rdl_296S	Ace1_280S	Gste2_114T	Gste2_119V	Vgsc_1570Y	Vgsc_791M	Vgsc_1597G	Vgsc_1746S	Vgsc_1853I	Vgsc_1868T	Vgsc_1874S	Vgsc_1874L	Vgsc_1934V	Def_F1	Def_F2	Def_F3	Def_F3F4_2	Def_F5_2	Def_S1_3	Def_S2_4	Def_S2S4	Def_S3	Def_S4S5	Def_S4S5_2	Def_S5
Burkina Faso	An. coluzzii	7	0.642857	0	0	0.428571	0	0.571429	0	0.285714	0	0	0	0	0	0.0714286	0.0714286	0.142857	0.642857	0	0	0	0	0	0	0	0	0	0	0
DRC	An. coluzzii	2	0.75	0	0	0.25	0	0.5	0	0	0	0	0	0	0	0	0	0	0.75	0	0	0	0	0	0	0	0	0	0	0
Ghana	An. coluzzii	238	0.731092	0	0.537815	0	0.329832	0.537815	0	0	0	0	0	0	0	0	0	0.00210084	0.729958	0	0	0	0	0	0	0	0	0	0	0
Burkina Faso	An. gambiae	89	1	0	0.353933	0	0.185393	0.0625	0.646067	0.196629	0.230337	0.0337079	0.219101	0.0224719	0.191011	0	0.275281	0	1	0	0	0	0	0	0	0	0	0	0	0
DRC	An. gambiae	186	0.864865	0.139785	0.0456989	0	0	0	0.351351	0.00537634	0.0107527	0	0.0107527	0	0	0	0.0295699	0	0.0510753	0.104839	0.0645161	0.228495	0.58871	0.0241935	0.00268817	0.0397727	0.00806452	0.094086	0.0913978	0.0456989
Kenya	An. gambiae	155	0	0.983444	0	0	0	0	0	0	0	0	0	0	0	0	0	0	0	0.433333	0	0	0	0.563758	0	0	0.43	0	0	0
Kenya	An. arabiensis	24	0.25	0.0416667	0	0	0	0	0	0	0	0	0	0	0	0	0	0	0	0	0	0	0	0	0	0	0	0	0	0
