## Supplementary Data S6 for "A high throughput multi-locus insecticide resistance marker panel for tracking resistance emergence and spread in *Anopheles gambiae*"

### Sheet: Burkina Faso
kdr backgrounds in Burkina Faso.
“Vgsc-995F genotype” and “Vgsc-995S genotype” are the outputs of the method described in Supplementary Methods S1. F indicates the Vgsc-995F marker. S indicates the Vgsc-995S marker. F1-F5 and S1-S5 indicate the markers for the different haplotype backgrounds. “hom” indicates that the markers was homozygous for the mutant form. “het” indicates that the marker was heterozygote for the mutant form.…
“kdr genotype” is the overall kdr genotype estimate based on the two previous columns. F1-F5 and S1-S5 are the different kdr haplotype backgrounds. “wt” indicates wild-type. F0 and S0 indicate that the background could not be determined, but that all background markers produced a genotype, suggesting a different haplotype background. F and S indicate that the background could not be determined, b…
“Number of samples” is the number of samples in the population with that combination of genotypes.
Anopheles gambiae:
Vgsc-995F genotype	Vgsc-995S genotype	kdr genotype	Number of samples
F:hom,F1_hom	S:wt_hom	F1/F1	89
Anopheles coluzzii:
Vgsc-995F genotype	Vgsc-995S genotype	kdr genotype	Number of samples
F:hom,F1_hom	S:wt_hom	F1/F1	3
F:het,F1_het	S:wt_hom	F1/wt	3
F:wt_hom	S:wt_hom	wt/wt	1

### Sheet: DRC
kdr backgrounds in Democratic Republic of Congo.
“Vgsc-995F genotype” and “Vgsc-995S genotype” are the outputs of the method described in Supplementary Methods S1. F indicates the Vgsc-995F marker. S indicates the Vgsc-995S marker. F1-F5 and S1-S5 indicate the markers for the different haplotype backgrounds. “hom” indicates that the markers was homozygous for the mutant form. “het” indicates that the marker was heterozygote for the mutant form.…
As explained in Supplementary Methods S1.1, heterozygotes for Vgsc-995F sometimes appeared to be of both F2 and another background. In these cases, the call of F2 was ignored.
“kdr genotype” is the overall kdr genotype estimate based on the two previous columns. F1-F5 and S1-S5 are the different kdr haplotype backgrounds. “wt” indicates wild-type. F0 and S0 indicate that the background could not be determined, but that all background markers produced a genotype, suggesting a different haplotype background. F and S indicate that the background could not be determined, b…
“Number of samples” is the number of samples in the population with that combination of genotypes.
Anopheles gambiae
Vgsc-995F genotype	Vgsc-995S genotype	kdr genotype	Number of samples
F:hom,F5_hom	S:wt_hom	F5/F5	63
F:hom,F4_het,F5_het	S:wt_hom	F4/F5	38
F:hom,F3_het,F5_het	S:wt_hom	F3/F5	17
F:hom,F1_het,F5_het	S:wt_hom	F1/F5	9
F:het,F2_het,F5_het	S:het,S4_het	F5/S4	8
F:het,F2_het,F5_het	S:het,S5_het	F5/S5	7
F:hom,F1_het,F4_het	S:wt_hom	F1/F4	7
F:hom,F4_hom	S:wt_hom	F4/F4	5
F:het,F2_het,F5_het	S:het,S2S4?,S4_het	F5/S4	3
F:het,F5_het	S:het,S1_het	F5/S1	3
F:wt_hom	S:hom,S4_het,S5_het	S4/S5	3
F:het,F2_het,F4_het	S:het,S5_het	F4/S5	2
F:het,F4_het	S:het,S1_het	F4/S1	2
F:hom,F2_het,F5_het	S:wt_hom	F2/F5	2
F:hom,F3_hom	S:wt_hom	F3/F3	2
F:wt_hom	S:hom,S1_het,S5_het	S1/S5	2
F:wt_hom	S:hom,S3_het	S3/S0	2
F:het,F1_het,F4_het	S:het	F0/S0	1
F:het,F2_het,F3_het	S:het,S5_het	F3/S5	1
F:het,F2_het,F4_het	S:het,S4_het	F4/S4	1
F:het,F2_het,F5_het	Fail. Genotypes suggest that sample DRC16_IPL1_C1 is heterozygote for S kdr, but homozygote for S4S5	F5/S_or_wt	1
F:het,F2_het,F5_het	S:het,S2S4?,S5_het	F5/S5	1
F:het,F3_het	S:het,S1_het,S2S4?	F3/S1	1
F:het,F5_het	S:het,S2S4?	F5/S	1
F:hom,F1_het,F3_het	S:wt_hom	F1/F3	1
F:?	S:hom,S3_het	S3/S0	1
F:wt_hom	S:hom,S1_het,S2S4?,S5_het	S1/S5	1
F:wt_hom	S:hom,S4_het	S4/S0	1
Anopheles coluzzii
kdr-1014F genotype	kdr-1014S genotype	kdr genotype	Number of samples
F:hom,F1_hom	S:wt_hom	F1/F1	1
F:het,F1_het	S:wt_hom	F1/wt	1

### Sheet: Ghana
kdr backgrounds in Ghana.
“Vgsc-995F genotype” and “Vgsc-995S genotype” are the outputs of the method described in Supplementary Methods S1. F indicates the Vgsc-995F marker. S indicates the Vgsc-995S marker. F1-F5 and S1-S5 indicate the markers for the different haplotype backgrounds. “hom” indicates that the markers was homozygous for the mutant form. “het” indicates that the marker was heterozygote for the mutant form.…
“kdr genotype” is the overall kdr genotype estimate based on the two previous columns. F1-F5 and S1-S5 are the different kdr haplotype backgrounds. “wt” indicates wild-type. F0 and S0 indicate that the background could not be determined, but that all background markers produced a genotype, suggesting a different haplotype background. F and S indicate that the background could not be determined, b…
“Number of samples” is the number of samples in the population with that combination of genotypes.
Anopheles coluzzii
Vgsc-995F genotype	Vgsc-995S genotype	kdr genotype	Number of samples
F:hom,F1_hom	S:wt_hom	F1/F1	134
F:het,F1_het	S:wt_hom	F1/wt	78
F:wt_hom	S:wt_hom	wt/wt	25
F:hom,F1?	S:wt_hom	F/F	1

### Sheet: Kenya
kdr backgrounds in Kenya.
“Vgsc-995F genotype” and “Vgsc-995S genotype” are the outputs of the method described in Supplementary Methods S1. F indicates the Vgsc-995F marker. S indicates the Vgsc-995S marker. F1-F5 and S1-S5 indicate the markers for the different haplotype backgrounds. “hom” indicates that the markers was homozygous for the mutant form. “het” indicates that the marker was heterozygote for the mutant form.…
“kdr genotype” is the overall kdr genotype estimate based on the two previous columns. F1-F5 and S1-S5 are the different kdr haplotype backgrounds. “wt” indicates wild-type. F0 and S0 indicate that the background could not be determined, but that all background markers produced a genotype, suggesting a different haplotype background. F and S indicate that the background could not be determined, b…
“Number of samples” is the number of samples in the population with that combination of genotypes.
Anopheles gambiae
Vgsc-995F genotype	Vgsc-995S genotype	kdr genotype	Number of samples
F:wt_hom	S:hom,S1_het,S3_het	S1/S3	72
F:wt_hom	S:hom,S1_hom	S1/S1	39
F:wt_hom	S:hom,S3_hom	S3/S3	23
F:wt_hom	S:hom,S1_het,S2S4?,S3_het	S1/S3	5
F:wt_hom	S:?	S_or_wt/S_or_wt	3
F:wt_hom	S:hom,S1?	S/S	2
F:wt_hom	S:hom,S1_het,S2S4?,S3?	S1/S	2
F:wt_hom	S:hom,S1_hom,S2S4?	S1/S1	2
F:?	S:?	?/?	1
F:wt_hom	Fail. Genotypes suggest that sample Ken15_IPL1_D12 is heterozygote for S kdr, but homozygote for S3	S_or_wt/S_or_wt	1
F:wt_hom	S:het,S1_het	S1/wt	1
F:wt_hom	S:het,S1?,S3?,S4S5?	S/wt	1
F:wt_hom	S:hom,S1_het,S3?	S1/S	1
F:wt_hom	S:hom,S1?,S2S4?	S/S	1
F:wt_hom	S:wt_hom	wt/wt	1
Anopheles arabiensis
Vgsc-995F genotype	Vgsc-995S genotype	kdr genotype	Number of samples
F:wt_hom	S:wt_hom	wt/wt	15
F:het	S:wt_hom	F0/wt	3
F:hom	S:wt_hom	F0/F0	3
F:het,F3F4?	S:wt_hom	F/wt	1
F:hom,F3F4?	S:wt_hom	F/F	1
F:wt_hom	S:hom,S1?,S2S4?,S3?,S4S5?	S/S	1
